# Novel System to Monitor *In Vivo* Neural Graft Activity After Spinal Cord Injury

**DOI:** 10.1101/2021.08.29.458127

**Authors:** Kentaro Ago, Narihito Nagoshi, Kent Imaizumi, Takahiro Kitagawa, Momotaro Kawai, Keita Kajikawa, Reo Shibata, Yasuhiro Kamata, Kota Kojima, Munehisa Shinozaki, Takahiro Kondo, Satoshi Iwano, Atsushi Miyawaki, Masanari Ohtsuka, Haruhiko Bito, Kenta Kobayashi, Shinsuke Shibata, Tomoko Shindo, Jun Kohyama, Morio Matsumoto, Masaya Nakamura, Hideyuki Okano

## Abstract

Expectations for neural stem/progenitor cell (NS/PC) transplantation as a treatment for spinal cord injury (SCI) are increasing. However, whether and how grafted cells are incorporated into the host neural circuit and contribute to motor function recovery remain unknown. The aim of this project was to establish a novel non-invasive *in vivo* imaging system to visualize the activity of neural grafts by which we can simultaneously demonstrate the circuit-level integration between the graft and host, and the contribution of graft neuronal activity to host behaviour. We introduced Akaluc, a newly engineered luciferase, under control of a potent neuronal activity-dependent synthetic promoter, E-SARE, into NS/PCs and engrafted the cells into SCI model mice. Through the use of this system, we reveal that the activity of grafted cells was integrated with host behaviour and driven by host neural circuit inputs. This non-invasive system is expected to help elucidate the therapeutic mechanism of cell transplantation treatment for SCI and determine better therapy techniques that maximize the function of cells in the host circuit.
