## Supplementary material for "Novel System to Monitor *In Vivo* Neural Graft Activity After Spinal Cord Injury": figure

### Sheet: Fig1b, c
bioluminescence radiance(photons/sec/cm2/sr)
KCL 50mM		Control
Sample 1	8310000	Sample 5	1870000
Sample 2	9400000	Sample 6	1560000
Sample 3	8910000	Sample 7	1850000
Sample 4	9200000	Sample 8	1750000

### Sheet: Fig1e
qRT-PCR	EGFP		ACTB		EGFP-ACTB			Relative conc.
	Cт	Cт Mean	Cт	Cт Mean	ΔCт	ΔCт Mean	ΔCт Mean	ΔΔCт	EGFP/ACTB
Sample 1	22.6999	22.7026	22.9784	23.0967	-0.396763	-0.39414		-1.84506	3.59268	3.58618	3.4517	0.585482
Sample 1	22.6976		23.3474		-0.399082			-1.84738	3.59847
Sample 1	22.7101		22.9643		-0.386576			-1.83488	3.5674
Sample 2	21.964	21.8843	22.8295	22.7717	-0.807703	-0.887383		-2.256	4.77666	5.0518
Sample 2	21.8341		22.9531		-0.937565			-2.38586	5.22657
Sample 2	21.8548		22.5325		-0.91688			-2.36518	5.15217
Sample 3	23.9799	24.0096	23.7704	23.86	0.119869	0.149614		-1.32843	2.51129	2.46052
Sample 3	24.0475		23.964		0.187525			-1.26077	2.39624
Sample 3	24.0015		23.8456		0.141449			-1.30685	2.47401
Sample 4	23.4768	23.3918	23.3842	23.3793	0.0974522	0.0124785		-1.35085	2.55062	2.70832
Sample 4	23.3117		23.331		-0.067652			-1.51595	2.85987
Sample 4	23.387		23.4227		0.0076351			-1.44066	2.71446
Sample 5	26.4088	26.367	24.7148	24.8446	1.56416	1.52237	1.4483	0.115864	0.922829	0.950193	1.22069	0.075646
Sample 5	26.3628		25.0307		1.51815			0.069852	0.952736
Sample 5	26.3294		24.7883		1.4848			0.036505	0.975014
Sample 6	26.8797	26.8631	25.4811	25.4112	1.46845	1.45185		0.020153	0.986128	0.997665
Sample 6	26.8311		25.3314		1.41986			-0.02844	1.01991
Sample 6	26.8784		25.4212		1.46724			0.018936	0.98696
Sample 7	26.6843	26.6538	25.0256	24.9988	1.68551	1.655		0.23721	0.848384	0.866632
Sample 7	26.6492		24.9845		1.65042			0.202124	0.86927
Sample 7	26.6279		24.9863		1.62906			0.180756	0.88224
Sample 8	28.2495	28.1909	26.8446	27.027	1.22256	1.16398		-0.22574	1.16938	1.22069
Sample 8	28.2703		27.1416		1.24337			-0.20493	1.15263
Sample 8	28.053		27.0947		1.02601			-0.42229	1.34005
	Arc		ACTB		Arc-ACTB			Relative conc.
	Cт		Cт			ΔCт Mean	ΔCт Mean	ΔΔCт	Arc/ACTB
Sample 1	22.7016	22.7194	22.9784	23.0967	-0.395113	-0.377276		-1.98505	3.95875	3.91057	3.46865	0.677326
Sample 1	22.7059		23.3474		-0.390806			-1.98074	3.94695
Sample 1	22.7508		22.9643		-0.345909			-1.93584	3.82601
Sample 2	22.0524	21.9911	22.8295	22.7717	-0.719286	-0.780538		-2.30922	4.95615	5.17344
Sample 2	21.9662		22.9531		-0.8055			-2.39543	5.26135
Sample 2	21.9549		22.5325		-0.816828			-2.40676	5.30282
Sample 3	24.2896	24.3311	23.7704	23.86	0.42956	0.471068		-1.16037	2.23515	2.17229
Sample 3	24.3365		23.964		0.476492			-1.11344	2.16361
Sample 3	24.3672		23.8456		0.507153			-1.08278	2.11811
Sample 4	23.5054	23.5817	23.3842	23.3793	0.12607	0.202406		-1.46386	2.75846	2.61829
Sample 4	23.6008		23.331		0.221527			-1.36841	2.58185
Sample 4	23.6389		23.4227		0.259621			-1.33031	2.51457
Sample 5	26.1368	26.4752	24.7148	24.8446	1.29214	1.63058	1.58993	-0.29779	1.22926	0.989443	1.01201	0.068979
Sample 5	26.7983		25.0307		1.95364			0.363706	0.777166
Sample 5	26.4906		24.7883		1.64597			0.056037	0.961903
Sample 6	26.9665	26.9683	25.4811	25.4112	1.55531	1.55713		-0.03462	1.02429	1.0231
Sample 6	26.944		25.3314		1.53275			-0.05718	1.04043
Sample 6	26.9945		25.4212		1.58332			-0.00661	1.00459
Sample 7	26.8981	26.8245	25.0256	24.9988	1.89928	1.82566		0.309347	0.807007	0.849809
Sample 7	26.7832		24.9845		1.78441			0.194473	0.873892
Sample 7	26.7921		24.9863		1.79329			0.203359	0.868526
Sample 8	28.3755	28.3733	26.8446	27.027	1.34859	1.34636		-0.24135	1.18209	1.18566
Sample 8	28.468		27.1416		1.44108			-0.14885	1.10869
Sample 8	28.2764		27.0947		1.24942			-0.34052	1.26621
	cFos		ACTB		cFos-ACTB			Relative conc.
	Cт		Cт			ΔCт Mean	ΔCт Mean	ΔΔCт	EGFP/ACTB
Sample 1	25.9728	25.9867	22.9784	23.0967	2.8761	2.89002		-3.33956	10.1229	10.0276	10.5768	0.61422
Sample 1	26.0259		23.3474		2.92923			-3.28642	9.75691
Sample 1	25.9614		22.9643		2.86473			-3.35093	10.203
Sample 2	25.3477	25.3708	22.8295	22.7717	2.57606	2.5991		-3.6396	12.4631	12.2956
Sample 2	25.5046		22.9531		2.73288			-3.48277	11.1794
Sample 2	25.26		22.5325		2.48837			-3.72728	13.2442
Sample 3	26.6769	26.6809	23.7704	23.86	2.81693	2.82086		-3.39872	10.5467	10.5341
Sample 3	26.7804		23.964		2.92038			-3.29528	9.81696
Sample 3	26.5853		23.8456		2.72526			-3.49039	11.2386
Sample 4	26.3544	26.3547	23.3842	23.3793	2.97506	2.97534		-3.2406	9.45186	9.45002
Sample 4	26.3581		23.331		2.97877			-3.23688	9.42753
Sample 4	26.3515		23.4227		2.97219			-3.24347	9.47067
Sample 5	31.2416	31.3863	24.7148	24.8446	6.39701	6.54164	6.21565	0.181356	0.881874	0.799806	1.05234	0.121141
Sample 5	31.4685		25.0307		6.62389			0.408235	0.753545
Sample 5	31.4486		24.7883		6.60401			0.388355	0.764
Sample 6	31.7336	31.7599	25.4811	25.4112	6.32237	6.34874		0.106715	0.9287	0.911957
Sample 6	31.7759		25.3314		6.36466			0.149003	0.901873
Sample 6	31.7704		25.4212		6.35919			0.143535	0.905298
Sample 7	31.1086	31.0012	25.0256	24.9988	6.10984	6.00237		-0.10581	1.0761	1.16098
Sample 7	30.9293		24.9845		5.93052			-0.28514	1.21853
Sample 7	30.9656		24.9863		5.96675			-0.2489	1.1883
Sample 8	33.3538	32.9968	26.8446	27.027	6.32679	5.96987		0.111136	0.925858	1.33663
Sample 8	33.5969		27.1416		6.56989			0.354236	0.782284
Sample 8	32.0399		27.0947		5.01293			-1.20273	2.30174

### Sheet: Fig2b
grip strength	(gf)
TP	111.047
TP	118.491
TP	92.5562
TP	96.4312
TP	87.0498
TP	97.9267
TP	87.4577
PBS	87.2537
PBS	78.2802
PBS	102.244
PBS	91.3666
PBS	68.219
PBS	68.185

### Sheet: Fig2c
bioluminescence radiance(photons/sec/cm2/sr)
negative control
Pre	Post	Post/Pre
14200000	14900000	1.05181
4930000	5260000	1.07143
11600000	11500000	0.99061
6620000	6580000	0.989761
positive control
Pre	Post	Post/Pre
260000	826000	3.18
1650000	5190000	3.13
1200000	3050000	2.54

### Sheet: Fig2h
bioluminescence radiance(photons/sec/cm2/sr)
3 weeks	6 weeks	9 weeks
550000	2650000	3540000
1100000	1820000	2130000
1150000	1770000	2100000
1160000	1500000	1930000
6230000	6270000	6580000
6570000	11600000	14900000
7310000	9620000	9450000
8510000	11300000	14300000
1520000	1710000	2300000
6400000	5060000	6060000
9880000	8720000	8460000
3380000	4940000	7810000

### Sheet: Fig3c
bioluminescence radiance(photons/sec/cm2/sr)
6 weeks		9 weeks		Post/Pre
Pre	Post	Pre	Post	6 weeks	9 weeks
13000000	7540000	14300000	7290000	0.58	0.51
4940000	3900000	7810000	4650000	0.789	0.595
1710000	1560000	1730000	986000	0.912	0.57
5600000	5000000	6060000	4050000	0.988	0.668
8720000	7700000	8740000	7110000	0.883	0.814

### Sheet: Fig3d, e
bioluminescence radiance(photons/sec/cm2/sr)
Anesth.	Low conc.	Control
Sample 1	3500000	Sample 5	2470000
Sample 2	3880000	Sample 6	2760000
Sample 3	2280000	Sample 7	3860000
Sample 4	2240000	Sample 8	3540000
Anesth.	High conc.	Control
Sample 1	2400000	Sample 5	3130000
Sample 2	328000	Sample 6	2910000
Sample 3	3030000	Sample 7	3620000
Sample 4	2570000	Sample 8	4210000

### Sheet: Fig4f
Venus/HNA Volume	HNA								Venus
		-1680	-1200	-720	-240	240	720	1200	1680	-1680	-1200	-720	-240	240	720	1200	1680	(μm)
CNO(+)	0.274703	0	0.024113	0.081071	0.121146	0.929404	0.114014	0.045387	0.022221	0	0.02404	0.0469395	0.049875	0.192926	0.030299	0.010695	0.00459
CNO(+)	0.196744	0.63823	0.815974	0.677626	0.808428	2.04452	2.25113	0	0	0.175378	0.231805	0.185633	0.164083	0.234452	0.53119	0	0
CNO(+)	0.235873	0	0.230433	0.247886	1.36625	0.933292	0.064976	0.030393	0	0	0.173446	0.166072	0.223563	0.087815	0.046964	0.010868	0
CNO(+)	0.188895	0	0.03929	0.429515	0.486086	1.57581	0	0	0	0	0.027994	0.109016	0.072289	0.256652	0	0	0
CNO(-)	0.185678	0	0	0.023239	0.477401	0.281055	0.166266	0.122019	0	0	0	0.002649	0.137544	0.02387	0.011498	0.008248	0
CNO(-)	0.172992	0.261626	0.342439	0.284972	0.3587	0.656002	1.03185	0.105766	0	0.014887	0.023724	0.119518	0.124386	0.086767	0.119045	0.030293	0
CNO(-)	0.170993	0	0.351913	1.16668	0.73746	0	0	0	0	0	0.069838	0.112264	0.282706	0	0	0	0
CNO(-)	0.141057	0	0.042828	0.499719	1.64373	1.08444	0.535572	0	0	0	0.0568	0.113528	0.230453	0.097324	0.041676	0	0

### Sheet: Fig4h
bioluminescence radiance(photons/sec/cm2/sr)
Pre	Post	Post/Pre
1840000	2390000	1.29891
980000	1960000	2
1200000	1650000	1.375
888000	1400000	1.57658
8790000	14200000	1.61547
7650000	10200000	1.33333
1310000	2100000	1.60305
4050000	5270000	1.30123
4650000	6340000	1.36344
7120000	11500000	1.61517
